# Large-scale clinical interpretation of genetic variants using evolutionary data and deep learning

**DOI:** 10.1101/2020.12.21.423785

**Authors:** Jonathan Frazer, Pascal Notin, Mafalda Dias, Aidan Gomez, Kelly Brock, Yarin Gal, Debora S. Marks

**Affiliations:** Department of Systems Biology, Harvard Medical School, Boston, MA 02115, USA.; OATML Group, Department of Computer Science, University of Oxford, Oxford, OX1 3QD, UK.; Broad Institute of Harvard and MIT, Cambridge, MA 02142, USA.

## Abstract

Quantifying the pathogenicity of protein variants in human disease-related genes would have a profound impact on clinical decisions, yet the overwhelming majority (over 98%) of these variants still have unknown consequences^1–3^. In principle, computational methods could support the large-scale interpretation of genetic variants. However, prior methods^4–7^ have relied on training machine learning models on available clinical labels. Since these labels are sparse, biased, and of variable quality, the resulting models have been considered insufficiently reliable^8^. By contrast, our approach leverages deep generative models to predict the clinical significance of protein variants without relying on labels. The natural distribution of protein sequences we observe across organisms is the result of billions of evolutionary experiments^9,10^. By modeling that distribution, we implicitly capture constraints on the protein sequences that maintain fitness. Our model EVE (Evolutionary model of Variant Effect) not only outperforms computational approaches that rely on labelled data, but also performs on par, if not better than, high-throughput assays which are increasingly used as strong evidence for variant classification^11–23^. After thorough validation on clinical labels, we predict the pathogenicity of 11 million variants across 1,081 disease genes, and assign high-confidence reclassification for 72k Variants of Unknown Significance^8^. Our work suggests that models of evolutionary information can provide a strong source of independent evidence for variant interpretation and that the approach will be widely useful in research and clinical settings.
