## Supplementary Table 3 for "Large-scale clinical interpretation of genetic variants using evolutionary data and deep learning"

min_labels	Mistic_gene_count	mean_AUC_EVE_on_Mistic_set	std_AUC_EVE_on_Mistic_set	mean_AUC_Mistic_on_Mistic_set	std_AUC_Mistic_on_Mistic_set	EVE_beats_Mistic	MCAP_gene_count	mean_AUC_EVE_on_MCAP_set	std_AUC_EVE_on_MCAP_set	mean_AUC_MCAP_on_MCAP_set	std_AUC_MCAP_on_MCAP_set	EVE_beats_MCAP	Polyphen_gene_count	mean_AUC_EVE_on_Polyphen_set	std_AUC_EVE_on_Polyphen_set	mean_AUC_Polyphen_on_Polyphen_set	std_AUC_Polyphen_on_Polyphen_set	EVE_beats_Polyphen
0	1081	0.918369099	0.168131582	0.911083691	0.176506879	TRUE	1081	0.909017964	0.188311934	0.861005988	0.233151578	TRUE	1081	0.920643275	0.163443958	0.890311891	0.183063631	TRUE
1	932	0.918369099	0.168131582	0.911083691	0.176506879	TRUE	835	0.909017964	0.188311934	0.861005988	0.233151578	TRUE	1026	0.920643275	0.163443958	0.890311891	0.183063631	TRUE
2	932	0.918369099	0.168131582	0.911083691	0.176506879	TRUE	835	0.909017964	0.188311934	0.861005988	0.233151578	TRUE	1026	0.920643275	0.163443958	0.890311891	0.183063631	TRUE
3	865	0.914358382	0.167303882	0.908820809	0.170722177	TRUE	746	0.907546917	0.17612614	0.867211796	0.205016289	TRUE	954	0.917798742	0.159999926	0.886226415	0.178443236	TRUE
4	779	0.917740693	0.151075934	0.911591784	0.155386682	TRUE	651	0.910184332	0.159253923	0.873179724	0.182913674	TRUE	861	0.918792102	0.148304149	0.885261324	0.172353295	TRUE
5	702	0.922948718	0.131801932	0.914672365	0.146201913	TRUE	565	0.914477876	0.136457011	0.872141593	0.17613416	TRUE	779	0.922644416	0.131030877	0.887548139	0.163437594	TRUE
6	619	0.92006462	0.133570566	0.913198708	0.139597587	TRUE	498	0.916706827	0.126540402	0.877208835	0.162000946	TRUE	681	0.92	0.130847914	0.890058737	0.152713677	TRUE
7	567	0.917089947	0.135558643	0.911851852	0.139750886	TRUE	445	0.91752809	0.11863033	0.87694382	0.161309699	TRUE	625	0.916656	0.133348823	0.886528	0.154298276	TRUE
8	499	0.920200401	0.121694693	0.917054108	0.12205379	TRUE	406	0.920221675	0.11204805	0.878571429	0.155786903	TRUE	553	0.919113924	0.120721456	0.891627486	0.137302792	TRUE
9	442	0.917828054	0.121693594	0.917375566	0.121511229	TRUE	373	0.919329759	0.112774545	0.877104558	0.156439491	TRUE	491	0.917087576	0.120518736	0.889796334	0.13639962	TRUE
10	403	0.923275434	0.105220409	0.927493797	0.096201084	FALSE	337	0.919703264	0.113136695	0.875667656	0.156279995	TRUE	441	0.920793651	0.10728914	0.895170068	0.126808842	TRUE
11	375	0.923893333	0.105586163	0.929866667	0.091664544	FALSE	316	0.922088608	0.110278457	0.878227848	0.149349995	TRUE	411	0.921605839	0.107582528	0.898029197	0.12545822	TRUE
12	355	0.922760563	0.107636323	0.929323944	0.092220531	FALSE	301	0.921827243	0.109676722	0.880930233	0.141903013	TRUE	390	0.921384615	0.109423029	0.897615385	0.124213539	TRUE
13	331	0.922477341	0.108325668	0.929879154	0.091823202	FALSE	284	0.924295775	0.109123704	0.884542254	0.139950023	TRUE	370	0.921513514	0.109788568	0.895162162	0.125862232	TRUE
14	310	0.921612903	0.108556184	0.931387097	0.088739894	FALSE	272	0.923198529	0.110582445	0.882463235	0.141622773	TRUE	349	0.920830946	0.110120872	0.89512894	0.125312474	TRUE
15	296	0.921418919	0.108724563	0.930844595	0.089098857	FALSE	256	0.923476563	0.112050511	0.880664063	0.141243596	TRUE	328	0.919817073	0.111132467	0.8925	0.127573808	TRUE
16	269	0.92527881	0.094756248	0.934386617	0.082711145	FALSE	238	0.92592437	0.098767652	0.888613445	0.125655118	TRUE	299	0.923411371	0.099291456	0.895852843	0.11754847	TRUE
17	257	0.927081712	0.092620514	0.937392996	0.080184195	FALSE	231	0.927272727	0.095096789	0.89	0.124040667	TRUE	285	0.924912281	0.097859536	0.896666667	0.119159813	TRUE
18	244	0.926393443	0.093668407	0.93852459	0.07779547	FALSE	221	0.927285068	0.096076935	0.889140271	0.124989757	TRUE	270	0.926703704	0.095582081	0.89737037	0.116680114	TRUE
19	234	0.926196581	0.095439237	0.938888889	0.077761358	FALSE	214	0.925841121	0.097040686	0.889719626	0.126018539	TRUE	257	0.925642023	0.097450289	0.89536965	0.118235561	TRUE
