## Supplementary Table 5 for "Large-scale clinical interpretation of genetic variants using evolutionary data and deep learning"

Protein name	b_count	p_count	auc_model	auc_MAVE	b_count_lenient	p_count_lenient	auc_model_lenient	auc_MAVE_lenient	b_count_17	p_count_17	auc_model_17	auc_MAVE_17	b_count_lenient_17	p_count_lenient_17	auc_model_lenient_17	auc_MAVE_lenient_17	publication_date	first_author	short_name	auc_EVE_hand	auc_MAVE_hand	choice	reason	protein_author_year_experiment	subset_with_larger_number_of_high_quality_labels
MSH2_HUMAN	26	67	0.859931114	0.822904707	133	67	0.887105824	0.863651666	17	53	0.895671476	0.80854606	129	53	0.886207401	0.859953196	2020	Jia		0.887105824	0.863651666	2020	publication date	MSH2 Jia 2020	1
P53_HUMAN	5	119	1	0.83697479	22	168	0.979166667	0.94724026	0	87			20	149	0.976845638	0.980536913	2018	Kotler		0.976845638	0.980536913	2017	In 2020 ClinVar	P53 Kotler 2018	1
P53_HUMAN	21	128	0.976190476	0.943080357	57	179	0.956679408	0.947760463	4	93	0.997311828	0.932795699	48	159	0.950602725	0.943134172	2018	Giacomelli	WT_Nutlin	0.950602725	0.943134172	2017	In 2020 ClinVar	P53 Giacomelli 2018 (WT_Nutlin)	1
P53_HUMAN	21	128	0.976190476	0.944940476	57	179	0.956679408	0.953543076	4	93	0.997311828	0.811827957	48	159	0.950602725	0.938155136	2018	Giacomelli	null_Nutlin	0.950602725	0.938155136	2017	In 2020 ClinVar	P53 Giacomelli 2018 (null_Nutlin)	1
P53_HUMAN	21	128	0.976190476	0.952008929	57	179	0.956679408	0.964520239	4	93	0.997311828	0.948924731	48	159	0.950602725	0.952830189	2018	Giacomelli	null_etoposide	0.950602725	0.952830189	2017	In 2020 ClinVar	P53 Giacomelli 2018 (null_etoposide)	1
RASH_HUMAN	1	21	1	0.952380952	27	25	0.801481481	0.746666667	1	17	1	0.882352941	27	20	0.825925926	0.72962963	2017	Bandaru	regulated	0.801481481	0.746666667	2020	Not in 2020 ClinVar	RASH Bandaru 2017 (regulated)	0
RASH_HUMAN	1	21	1	1	27	25	0.801481481	0.871111111	1	17	1	0.705882353	27	20	0.825925926	0.92962963	2017	Bandaru	attenuated				Not most relevant assay	RASH Bandaru 2017 (attenuated)	0
RASH_HUMAN	1	21	1	0.80952381	27	25	0.801481481	0.734814815	1	17	1	0.882352941	27	20	0.825925926	0.746296296	2017	Bandaru	unregulated				Not most relevant assay	RASH Bandaru 2017 (unregulated)	0
RASH_HUMAN	1	21	1	0.952380952	27	25	0.801481481	0.69037037	1	17	1	0.941176471	27	20	0.825925926	0.657407407	2017	Bandaru	G12V				Not most relevant assay	RASH Bandaru 2017 (G12V)	0
PTEN_HUMAN	2	104	0.990384615	0.990384615	16	105	0.917261905	0.92202381	0	77			16	87	0.897270115	0.913793103	2018	Mighell		0.917261905	0.92202381	2020	Not in 2020 ClinVar	PTEN Mighell 2018	1
PTEN_HUMAN	1	65	0.969230769	0.876923077	11	66	0.91322314	0.789256198	0	46			11	53	0.903945111	0.759862779	2018	Matreyek		0.91322314	0.789256198	2020	Not in 2020 ClinVar	PTEN Matreyek 2018	1
A4_HUMAN	0	3			3	9	0.592592593	0.62962963	0	0			1	8	1	0.875	2020	Seuma		0.592592593	0.62962963		Not enough labels, erratic scores	A4 Seuma 2020	0
A4_HUMAN	0	3			3	9	0.592592593	0.740740741	0	0			1	8	1	1	2019	Gray		0.592592593	0.740740741		Not enough labels, erratic scores	A4 Gray 2019	0
BRCA1_HUMAN	3	29	1	0.965517241	4	30	1	0.95	2	14	1	1	3	15	1	0.977777778	2015	Starita	Y2H_all	1	0.977777778	2017	In 2020 ClinVar	BRCA1 Starita 2015 (Y2H_all)	1
BRCA1_HUMAN	18	29	0.996168582	0.936781609	27	30	0.997530864	0.948148148	11	14	1	0.863636364	22	15	1	0.906060606	2015	Starita	E3_all	1	0.906060606	2017	In 2020 ClinVar	BRCA1 Starita 2015 (E3_all)	1
BRCA1_HUMAN	3	28	1	1	4	29	1	0.982758621	2	14	1	1	3	15	1	0.977777778	2015	Starita	Y2H_high	1	0.977777778	2017	In 2020 ClinVar	BRCA1 Starita 2015 (Y2H_high)	1
BRCA1_HUMAN	14	28	0.994897959	0.941326531	22	29	0.996865204	0.952978056	9	14	1	0.896825397	19	15	1	0.926315789	2015	Starita	E3_high	1	0.926315789	2017	In 2020 ClinVar	BRCA1 Starita 2015 (E3_high)	1
BRCA1_HUMAN	24	98	0.971513605	0.974914966	25	99	0.971717172	0.975353535	13	39	0.950690335	0.948717949	14	41	0.954703833	0.952961672	2018	Findlay		0.954703833	0.952961672	2017	In 2020 ClinVar	BRCA1 Findlay 2018	1
SCN5A_HUMAN	2	6	1	1	13	7	0.813186813	0.868131868	0	8			9	8	0.763888889	0.972222222	2020	Glazer					Erratic AUC across label policies	SCN5A Glazer 2020	0
SCN5A_HUMAN	0	3			2	3	0.5	0.666666667	0	3			0	3			2020	Glazer					Not enough labels	SCN5A Glazer 2020	0
TPK1_HUMAN	1	2	1	1	25	4	0.89	0.98	1	2	1	0.5	17	4	0.735294118	0.735294118	2017	Weile		0.89	0.98	2020	Not in 2020 ClinVar	TPK1 Weile 2017	0
TPK1_HUMAN	1	2	1	1	25	4	0.89	0.63	1	2	1	1	17	4	0.735294118	0.514705882	2017	Weile	flipped	0.89	0.63	2020	Not In 2020 ClinVar	TPK1 Weile 2017 (flipped)	0
SYUA_HUMAN	1	1	1	1	41	4	0.579268293	0.670731707	0	0			41	4	0.579268293	0.670731707	2020	Newberry		0.579268293	0.670731707	2020	Not in 2020 ClinVar	SYUA Newberry 2020	0
TPOR_HUMAN	0	1			0	3			0	1			0	3			2020	Bridgford					Not enough labels	TPOR Bridgford 2020	0
mean	7	44	0.985534904	0.945002151	27.29166667	54.29166667	0.852020662	0.844612941	3	30.04166667	0.98921982	0.874869258	23.95833333	43.41666667	0.890374063	0.860003455				0.880382415	0.862680581
mean (higher quality subset)	13.25	79.25	0.975891506	0.932146442	36.25	96.66666667	0.96107575	0.933102839	5.5	53.08333333	0.982033033	0.912363795	31.75	76.66666667	0.955898356	0.924096593				0.958412376	0.927540142
